# Regional protein expression in human Alzheimer’s brain correlates with disease severity

**DOI:** 10.1101/283705

**Authors:** Jingshu Xu, Stefano Patassini, Nitin Rustogi, Isabel Riba-Garcia, Benjamin D. Hale, Alexander M Phillips, Henry Waldvogel, Robert Haines, Phil Bradbury, Adam Stevens, Richard L. M. Faull, Andrew W. Dowsey, Garth J. S. Cooper, Richard D. Unwin

**Affiliations:** Division of Cardiovascular Sciences, School of Medical Sciences, Faculty of Biology, Medicine and Health, The University of Manchester, Manchester, M13 9WL and Centre for Advanced Discovery and Experimental Therapeutics (CADET), Central Manchester University Hospitals NHS Foundation Trust, Manchester Academic Health Sciences Centre, Manchester, UK; School of Biological Sciences, and Maurice Wilkins Centre for Molecular Biodiscovery, Faculty of Science, University of Auckland, New Zealand; Department of Electrical Engineering and Electronics, University of Liverpool, Liverpool, L69 3GJ, UK; Centre for Brain Research, Faculty of Medical and Health Sciences, University of Auckland, Auckland, New Zealand; Research IT, The University of Manchester, Manchester, UK; Division of Developmental Biology & Medicine, School of Medical Sciences, Faculty of Biology, Medicine and Health, University of Manchester, Manchester, M13 9PL, UK; School of Social & Community Medicine and School of Veterinary Sciences, Faculty of Health Sciences, University of Bristol, Bristol BS8 2BN, UK

## Abstract

Alzheimer’s disease (AD) is a progressive neurodegenerative disorder that currently affects 36 million people worldwide with no effective treatment available. Development of AD follows a distinctive pattern in the brain and is poorly modelled in animals. Therefore, it is vital to widen both the spatial scope of the study of AD and prioritise the study of human brains. Here we show that functionally distinct human brain regions show varying and region-specific changes in protein expression. These changes provide novel insights into the progression of disease, novel AD-related pathways, the presence of a ‘gradient’ of protein expression change from less to more affected regions, and the presence of a ‘protective’ protein expression profile in the cerebellum. This spatial proteomics analysis provides a framework which can underpin current research and opens new avenues of interest to enhance our understanding of molecular pathophysiology of AD, provides new targets for intervention and broadens the conceptual frameworks for future AD research.

---

Alzheimer’s disease (AD) is a multifactorial neurodegenerative disorder characterized by progressive dementia^1,2^. Accumulation of Aβ peptide and microtubule-associated protein tau, which exhibits hyperphosphorylation, and oxidative modifications into so-called ‘plaques’ and ‘tangles’ are considered to be central to the pathology of AD^3^. Other prominent features of AD include early region-specific decline in glucose utilisation and mitochondrial dysfunction and consequently depleted ATP production and increased reactive oxygen species production in neurons^4^. Excitotoxicity in the AD brain arising from altered glutamatergic signalling^5^, and dysregulation in other neurotransmitters has also been documented, including abnormalities of adrenergic, serotonergic and dopaminergic neurotransmission^6^. In response to pathological stimuli associated with AD, inflammatory events mediated through both innate and cell-mediated immune mechanisms are also present^3^.

Despite an increase in research into the underlying pathology of AD over the last decade, there remains controversy around what underpins this disease process, which in turn affects the pipeline of new disease modifying agents. There remains a lack of detailed mechanistic knowledge about what happens in the human brain in AD. This is exacerbated by the fact that different brain regions develop pathology at different times in the disease process, adding a spatial element to the disease which is not captured by work in cell culture models and is often overlooked in human studies, which tend to focus on single regions. Animal models also fail to capture the full disease process, at either the behavioral or biochemical levels^7^, such that translation of both basic biological findings and/or the activity of potential disease-modifying interventions from animals into humans is relatively unsuccessful. While there have been several studies which have focused on the transcriptome in human AD, there is a wealth of evidence that suggests many protein expression changes in biological systems can occur independently of transcript-level regulation, and that studying the proteome can prove new insights on the regulation of functionally active molecules in a given biological or disease state^8^.

Mass spectrometry based proteomics has been recognised as a powerful tool with the potential to uncover detailed changes in protein expression^9^. To date, however, there are few studies of protein expression in AD carried out using human brain tissue, and those that exist typically examine a single AD affected brain region^10,11^, and use different patient cohorts and analytical methods that makes between-region comparisons difficult. Such studies also frequently use either small numbers of samples (n<4) or cohorts poorly matched for age or tissue *post-mortem* delay^10,12,13^. This study aims to overcome some of these existing limitations by providing a spatially-resolved analysis of protein expression in six regions of human control and AD-affected brain in well matched, short *post-mortem* delay tissue.
