## Supplementary Materials for "Regional protein expression in human Alzheimer’s brain correlates with disease severity"

### Sheet: S_Table1
Case No	Case Code	Group	Age/Sex	Ante-mortem brain/mental state	Cause of death	Braak Stage	Amyloid load	Post-mortem delay (h)	Brain Weight (g)
1	AZ42	AD	60/M	Alzheimer’s disease & dementia	Alzheimer’s disease	VI	3/3	7	1020
2	AZ71	AD	62/F	Alzheimer’s disease & dementia	Alzheimer’s disease	VI	3/3	6	831
3	AZ48	AD	63/F	Alzheimer’s disease & dementia	Bronchopneumonia	VI	2/3	7	1080
4	AZ72	AD	70/F	Alzheimer’s disease & dementia	Lung cancer	V	3/3	7	1044
5	AZ90	AD	73/M	Alzheimer’s disease & dementia	Gastrointestinal haemorrhage	IV	3/3	4	1287
6	AZ96	AD	74/F	Alzheimer’s disease & dementia	Metastatic cancer	V	3/3	8.5	1062
7	AZ39	AD	74/M	Alzheimer’s disease & dementia	Pseudomonas bacteraemia	VI	2/3	12	1355
8	AZ80	AD	77/M	Alzheimer’s disease & dementia	Myocardial infarction	VI	3/3	4.5	1180
9	AZ38	AD	80/M	Alzheimer’s disease & dementia	Bronchopneumonia/pulmonary oedema	V	3/3	5.5	1039
10	H155	Control	61/M	No brain disease or dementia	Ischaemic heart disease	-	0	7	1258
11	H121	Control	64/F	No brain disease or dementia	Pulmonary embolism	-	0	5.5	1260
12	H132	Control	63/F	No brain disease or dementia	Ruptured aorta	-	0	12	1280
13	H122	Control	72/F	No brain disease or dementia	Emphysema	-	0	9	1230
14	H204	Control	66/M	No brain disease or dementia	Ischaemic heart disease	-	0	9	1461
15	H241	Control	76/F	No brain disease or dementia	Metastatic carcinoma	II	A3, B1, C1	12	1094
16	H164	Control	73/M	No brain disease or dementia	Ischaemic heart disease	-	0	13	1315
17	H123	Control	78/M	No brain disease or dementia	Ruptured abdominal aortic aneurysm	-	0	7.5	1260
18	H150	Control	78/M	No brain disease or dementia	Ruptured myocardial infarction	-	0	12	1416
Table 1 Information for AD and Control brains used for current study.
Brain pathology and Braak stage were analysed by a qualified neuropathologist and cause of death was determined at post-mortem examination. Abbreviations: AD, Alzheimer’s disease; F, female; M, male.
Patient H241 was found to have post-mortem signs consistent with AD and was described as A3, B1, C1 using the ‘ABC’ criteria for AD neuropathologic change that incorporates histopathological assessments of Aβ deposits (A), staging of neurofibrillary tangles (B), and scoring of neuritic plaques (C).The corresponding data have been retained in the analysis presented in the manuscript.
