## Supplementary Materials for "Regional protein expression in human Alzheimer’s brain correlates with disease severity"

### Sheet: Venn, proteins ID'd in 6of6 
Names	total	elements
CB CG ENT HP MCx SCx	52	PRKRA MRPS35 AP1G1 LONP1 A2M GRPEL1 SARS2 OGDH C3 ORM1 FGG YWHAQ SERPING1 PRDX1 FGB CORO2B SERPINA1 HSPA4L ASAH1 AHNAK HP YWHAH CADPS SLIRP LRPPRC BAG3 HSPA1A TPD52L1 S100A1 KIF5C SUCLG1 DNAJC6 NUCKS1 KIAA0513 IGKC FGA CORO1A IPO7 IGHG1 IDH3G GLS TIMM44 PAICS HPX SERPINA3 CP SUCLA2 SELENBP1 ITIH4 S100A9 RAP1GDS1 OAT
CB ENT HP MCx SCx	3	STOM SDR39U1 IARS2
CB CG HP MCx SCx	2	HIST1H1E NECAB1
CG ENT HP MCx SCx	27	MAP4 HSPB1 GJA1 FARSB PAFAH1B1 PREP LZTFL1 MAPRE3 SCAI SH3GL1 ACTN2 S100A11 ANXA5 RPH3A ISYNA1 PPP2R4 YWHAG MAOB NAMPT DKK3 PPME1 HOMER1 OTUB1 YARS GAS7 PBXIP1 TRAP1
CB CG ENT HP MC	16	PRDX6 MECP2 PDIA3 OXCT1 SGTB PLIN3 EEF1B2 VPS35 H3F3A MARCKS PPP2R1A SAA1 STXBP1 HDGF DLAT HIST1H1C
CB CG ENT HP SCx	27	ALAD AGT AQP4 DLG4 SPR RGS7 SMS ESD CRAT S100A6 DNM3 DUSP3 TLN2 DBI CLU IGHA1 ADAP1 PADI2 PDHX PCBD1 CAP2 CIRBP NDUFA10 OGDHL PNPO HGS HRSP12
CB CG ENT MCx SCx	3	CHGA PHYHIPL STXBP3
ENT HP MCx SCx	6	DNAJA1 ALDH1L1 FARSA C21orf33 GYG1 KIAA1598
CG HP MCx SCx	4	CSRP1 EPN1 NT5C2 CFB
CB ENT HP MC	2	AASDHPPT DUT
CB CG HP MC	1	C11orf54
CG ENT HP MC	28	DBNL ANXA1 UBA1 FASN LMNB2 UCHL1 USP14 DSTN IDH2 OCRL YWHAZ DCTN1 GANAB PGAM1 CALR AP3B2 IDH3A YWHAB ANXA2 ADRBK1 SORBS1 AP3D1 SYNJ1 DNM1L OLA1 GATM HEPACAM H2AFY
CB ENT HP SCx	2	SND1 LRRC40
CB CG HP SCx	5	HDHD2 GNL1 SOD1 CA2 CSTB
CG ENT HP SCx	21	DDT SOD2 PIN1 USP7 NRBP1 IGHM SDC4 TWF2 C14orf159 DIRAS2 AK2 ACADM AGRN CAPN2 HSP90B1 CYB5R3 LCP1 LAP3 KCTD12 ANXA4 PGD
CB CG ENT HIP	26	CD44 ADD3 C1QC PHYHIP ACYP2 ARHGEF7 SRI GNPDA1 FABP5 QPRT HYI EZR HP1BP3 GSTP1 NOL3 SH3BGRL FN3KRP SET S100A16 HEBP2 H1F0 NUDT2 TAGLN3 CPNE3 APOA1BP MPST
CB ENT MCx SCx	2	PC NDRG4
CB CG MCx SCx	1	GLRX
CG ENT MCx SCx	2	TBCB SNAP25
CB CG ENT MC	1	DDX5
CB CG ENT SCx	4	WDR1 PRDX2 AMPD2 AARS
HP MCx SCx	2	SAMM50 BCL2L13
CB HP MC	2	ALCAM MAN2C1
ENT HP MC	10	DCTN3 TOM1L2 COPS2 CCBL2 ATP5J METTL7A IRGQ TCEB2 PPM1F HIST1H4A
CG HP MC	7	CLTA AP2A1 NAPB SH3GLB2 PRDX5 H2AFZ CLTC
CB HP SCx	2	AKR1B1 CAST
ENT HP SCx	12	SH3GLB1 TSTD1 LRRC47 NAP1L1 SLC1A4 PPAP2B NCALD PSPC1 VTA1 SYNM CSNK2A1 AAK1
CG HP SCx	3	S100B PSAP GPRC5B
CB ENT HIP	17	ROCK2 SKP1 SYT12 PPFIA3 PPP1R1B ARRB1 STRAP EIF4G1 GIT1 SRP14 ERP44 IMPA1 RARS GPX1 CARKD DPYSL3 PNP
CB CG HIP	16	NDUFAB1 LDHB RDX PARK7 TALDO1 MYO5A GSR PTGDS PVALB SPTBN2 ENO1 VCAN LAMP2 CAB39L GAPDH HMGB1
CG ENT HIP	61	PRCP CAPS MSN HMOX2 TAGLN2 LGALS1 YWHAE ADH5 DDAH1 CCT2 GPI PLXNB1 AHCYL2 NT5C CHMP7 MTSS1L PGM2L1 TPT1 SNRPD1 DPYSL4 EIF5A PDCD6IP IPO5 EPB41L3 LHPP PDE1A FBXO44 GCDH HSP90AA1 EEF1A2 VPS29 STK24 RTN4 COPS6 COTL1 DMXL2 TPP1 PURA PLCD1 LGALS3 PSAT1 NISCH SRSF1 PPP2R2A PSMB4 HSP90AB1 SORD DBN1 HTRA1 GFAP DCXR DRAP1 CAT ARHGDIA MAP2K1 GSK3A HIBADH ALDH9A1 FKBP2 TYMP EEF1G
CG MCx SCx	1	CKB
CB ENT MC	1	EIF4G2
CB CG MC	2	RPLP1 NDRG1
CG ENT MC	2	FBXL16 TPPP
CB ENT SCx	4	TPD52L2 ACSS1 VARS KLC1
CB CG SCx	3	RAC1 QDPR UBE2L3
CG ENT SCx	6	DCLK1 MAP2K4 EIF5 UGP2 EIF4H AKR1A1
CB CG ERC	6	ELANE GAD2 SULT4A1 PSMA2 ACY1 SRM
HP MC	8	UBE2M AP1M1 VPS33B VDAC3 H2AFX ARF5 DYNC1I1 CISD1
HP SCx	2	ARSA SAFB
CB HIP	14	PDHA1 OSBPL8 CPLX1 CNTFR GNG4 TPPP3 NAPEPLD SRP9 SRCIN1 PACSIN1 H1FX SYPL1 TMEM30A ZNF207
ENT HIP	69	HSD17B10 UGGT1 COPS7A SYNGAP1 RAB8B RABGGTA STAM SLC44A2 NAPG ALDH2 COPS4 GNG5 ERLIN2 EFHD1 CAPN1 NEBL AHCYL1 DLG3 HARS VIM ITGAV CORO1C ACADVL CAPG PCYOX1 FAM49A KBTBD11 CLIP2 ACO1 SCCPDH SCFD1 NAA15 PPT1 DYNLRB1 BGN EPHX2 MCCC2 PSME1 RAB11B EML2 TAGLN C6orf211 DLG2 MRAS TBCC CLASP1 CPSF6 HADH UBE2O NIT1 KHSRP NPLOC4 TST PSMD4 CRMP1 PPP2CA DDX1 SLC1A3 MAP1LC3A CUL2 CKAP5 USO1 PRELP DCTN2 MGEA5 M…
CG HIP	27	PAK1 PIR HNMT SEPT5 RTN3 PIP4K2B ABI2 TUSC2 SLC9A3R1 FTL OPA1 AP2M1 SH3GL3 AKR7A2 CSNK2B DDAH2 ALDH7A1 DAG1 TUBB2A EHD3 MTMR2 KIF1A AKAP5 MARCKSL1 NUDT5 PGM3 IDH3B
MCx SCx	2	CEND1 CD99L2
CB MC	3	LANCL2 CHMP4B NRGN
ENT MC	3	SLC4A1 PTMS PNPLA6
CG MC	2	COPS5 NECAP1
CB SCx	6	PACSIN2 MAPT TUFM UNC13A REXO2 HAPLN1
ENT SCx	8	PROSC VAT1L MYO18A PRMT5 UBA6 CPE EPS15L1 CRKL
CG SCx	6	SYNGR3 LGI4 RPL32 HDHD1 CAB39 SYNPO
CB ERC	21	DLG1 TIGAR FAM98B COPA SNX6 CST3 CORO1B LSM3 DNAJB4 TXNDC5 PCSK1N ACYP1 MAPK1 ABAT CDK5 FLOT1 TXN TBCD DAAM1 KTN1 C8orf82
CB CG	39	FIBP GLTP GPD1 AHCY JMJD7 SIRT2 KIF21A SLC44A1 ADO GRHPR HAPLN2 CD9 PRPSAP1 PLS3 PSMA4 SYT1 TUBA8 PMP2 WDR7 STIP1 PIGS UBAP2L BCAS1 NCKIPSD SLC12A5 MAPRE2 PRPSAP2 CAMKV GSTO1 RUFY3 CRTC1 PLP1 ATP2A2 PEBP1 VPS45 TTC7B LANCL1 LTA4H PGK1
CG ERC	25	PFKP MTMR1 TPM3 PSMD11 RPS27A NQO2 PFKL TARS TPM1 CTSD SRSF3 PRKCE COPB2 CAPNS1 DYNC1LI1 BLVRA SEPT2 DYNLL1 PPIF CELF2 GSTZ1 CA1 MYO1D SFXN5 BAIAP2
HIP	90	GMPR2 FARP1 ATP5F1 TSTA3 GALK1 CHID1 ATXN10 LAMP1 CRYM VPS26A MGST3 SCP2 BDH2 ACOT7 ERAP1 FGF1 CNN3 MMAB TECR IMMT CARS UBE2N ITSN1 NDRG2 NECAB2 ATP2B2 FYN EXOC8 ATP5H CYC1 FHIT GM2A ISCU MYH10 RUVBL1 OXR1 TSNAX ACLY RRBP1 EIF3F APEX1 SLC9A3R2 GSK3B GNA13 NUDT16 EEF1A1 BANF1 SF1 SCLY PLXNA4 WDR47 FERMT2 CARHSP1 MCTS1 VPS26B C9orf64 TNC BLMH MYLK EEF1D HINT2 RALA AP1B1 ALDH1A1 COPS3 FAH GNG7 TOMM7…
MC	18	PTPLAD1 VAMP1 FHL1 GAA SURF4 TUBB3 RUVBL2 RPS24 HNRNPH3 BDH1 TBCE PPP1CB EIF3C DDX17 GABBR2 VGF NUMA1 VDAC2
SCx	8	COQ9 MYH9 HNRNPK CHGB APPL2 GLUL HNRNPA3 PDE12
CB	120	TKT PVRL1 WASL NDUFS1 ECHDC1 NDUFA6 PTK2B DDOST RHOT1 BCAN CAND1 ACSL3 KRT1 PDCD5 ANLN PPP3CA GNAS SYT2 C19orf10 RAD23B UFM1 APOE GRB2 PI4KA NDUFS8 CSDE1 RAB3A GNG10 LARS C1orf123 RAB5B VSNL1 NCAM1 C11orf68 APLP1 RAB21 FLOT2 ARPC5 PDAP1 CADPS2 HAGH THY1 HSPA2 SVIP SH3BGRL2 DPYSL5 ITPR1 STX7 PRPS1 EDF1 GLOD4 TMOD2 PLCXD3 ARHGAP26 GAP43 RCN1 MAP6 VCP PDXP NDUFV2 GPM6A STMN1 EFR3B BIN1 IGSF21 PARP1 …
ERC	119	PMPCA RPS18 AIFM1 DDB1 ARL2 EPN2 FABP7 AK3 ILF2 PSMA3 CLDN11 CPNE5 ACAT1 KPNA3 CARNS1 OSTF1 MAOA PRPF19 RPS28 SOD3 TRIM2 PLXNA1 HPCA KIF5B DYNC1LI2 NDUFA2 MOG GDAP1L1 KIF2A OSBP SLC12A2 PSMD5 PFN2 ANXA6 CTSB DLST PGM1 DCLK2 RPL22 GPS1 MYH11 INPP1 ARFGEF2 HBD MAP1A NEFL PPID ADD1 MADD MVD CALB2 C14orf166 PPIA CSE1L TOM1 UBE2K PPM1E ENOPH1 ILF3 DYNC1I2 CLASP2 GCLC STK39 MVP DCTN4 GLUD1 MYH14 SRSF7 …
CG	108	CADM4 NT5DC1 ATP6V0D1 RTN1 PRKCG FXYD6 ATP5D RAB3C SYN3 CAMK1 PRKCB ANXA3 TRA2B ABR CYFIP1 RASAL1 DNM1 HYOU1 TUBB ATP5B SYN1 PTPN5 PTGES3 DYNC1H1 PRAF2 L2HGDH EPB41L1 FUBP1 SEPT3 SLC32A1 PPP1CC SV2B FTH1 TCP1 ANK2 SPON1 LARP1 ATP6AP1 HEXB NACA SCAMP5 SEC22B AP2S1 SLC17A7 GNB2 CPPED1 PSMA5 DPP6 SYP CUL1 ATL1 SEC23A KIAA1045 PRKAR2B TUBA4A ATP5J2 DPP3 NSF PGRMC1 STX1A TPM4 XPNPEP1 API5 NBEA GNAI1 T…
Venn diagram of significantly altered proteins among the 1902 proteins that were commonly identified in all six brain regions.
http://www.interactivenn.net/
Heberle, H.; Meirelles, G. V.; da Silva, F. R.; Telles, G. P.; Minghim, R. InteractiVenn: a web-based tool for the analysis of sets through Venn diagrams. BMCx Bioinformatics 16:169 (2015).
