## Supplementary Materials for "Regional protein expression in human Alzheimer’s brain correlates with disease severity"

### Sheet: Sheet1
ENT		ENT						HP								CG								SCx								MCx								CB
Ingenuity Canonical Pathways	p-value	%	z-score	Molecules	UP	Down		Ingenuity Canonical Pathways	p-value	%	z-score	Molecules	Up	Down		Ingenuity Canonical Pathways	p-value	%	z-score	Molecules	Up	Down		Ingenuity Canonical Pathways	p-value	%	z-score	Molecules	Up	Down		Ingenuity Canonical Pathways	p-value	%	z-score	Molecules	Up	Down		Ingenuity Canonical Pathways	p-value	%	z-score	Molecules	Up	Down
INFLAMMATION							……	INFLAMMATION							……	INFLAMMATION							……	INFLAMMATION							……	INFLAMMATION							……	INFLAMMATION							……
Acute Phase Response Signaling	0.000870964	47.3	3.153	C3, MRAS, MAP2K1, CRABP1, FGG, A2M, C4A/C4B, HP, HMOX2, ITIH4, CP, ORM2, RBP1, SERPINA3, FGA, AGT, SOD2, APCS, MAP2K4, ORM1, FGB, MAPK1, SERPINA1, C4BPA, HPX, SERPING1	22	4	……	Acute Phase Response Signaling	1.99526e-06	52.5	3.273	CFB, AKT3, FTL, C3, MRAS, LBP, MAP2K1, FGG, A2M, SAA1, C4A/C4B, HP, HMOX2, C9, ITIH4, CP, ORM2, SERPINA3, FGA, AGT, SOD2, APCS, HRG, ORM1, FGB, SERPINA1, C4BPA, HPX, SERPING1, RRAS, TTR	28	3	……	Acute Phase Response Signaling	1.7378e-05	54.5	2.828	ITIH4, CFB, FTL, AKT3, C3, CP, ORM2, SERPINA3, FGA, MAP2K1, FGG, A2M, AGT, SOD2, C4A/C4B, HP, APCS, MAP2K4, ORM1, HMOX2, FGB, SERPINA1, HPX, SERPING1	20	4	……	Acute Phase Response Signaling	8.91251e-08	39.6	3.000	ITIH4, CFB, C3, CP, HNRNPK, SERPINA3, FGA, FGG, A2M, AGT, SOD2, HP, APCS, MAP2K4, ORM1, FGB, SERPINA1, HPX, SERPING1	17	2	……	Acute Phase Response Signaling	1.31826e-06	39	3.317	ITIH4, CFB, C3, CP, ORM2, SERPINA3, FGA, FGG, A2M, C4A/C4B, HP, ORM1, FGB, SERPINA1, HPX, SERPING1	16	0	……	Acute Phase Response Signaling	0.000138038	37.3	3.000	ITIH4, C3, CP, ORM2, SERPINA3, FGA, FGG, A2M, AGT, SAA1, STAT3, C4A/C4B, HP, APCS, PIK3CA, ORM1, FGB, MAPK1, GRB2, SERPINA1, HPX, SERPING1	20	2	……
Granulocyte Adhesion and Diapedesis	0.0123027	56.2	NaN	HSPB1, GLG1, CLDN11, ITGB1, CD99, EZR, MSN, SDC4, ICAM1	8	1	……	CTLA4 Signaling in Cytotoxic T Lymphocytes	2.75423e-05	57.1	NaN	PPP2R5E, AP1G1, AP1S1, AKT3, CLTC, PPP2R4, AP1S2, PPP2R2C, AP1M1, PPP2R2A, AP1B1, FYN, HLA-A, PPP2R5A, CLTA, PPP2R1A, AP2A1, CLTB, AP2M1, PPP2CA	2	18	……	Phagosome maturation	0.000138038	47.4	NaN	ATP6V1H, TUBA8, SNAP25, ATP6V0D1, PRDX1, ATP6AP1, VPS39, PRDX6, TUBB2A, LAMP2, PRDX2, PIK3C3, DYNC1H1, TUBB, DYNC1LI1, NSF, ATP6V1G1, TUBB4B, ATP6V0C, TUBB4A, CALR, PRDX5, ATP6V0A1, NAPB, TUBA1B, TUBA4A, DYNLL1	5	22	……	Coagulation System	3.71535e-06	77.8	0.378	A2M, FGB, SERPINA1, FGA, F13A1, SERPINC1, FGG	7	0	……	Coagulation System	6.91831e-05	83.3	0.447	A2M, FGB, SERPINA1, FGA, FGG	5	0	……	Antiproliferative Role of TOB in T Cell Signaling	0.00501187	62.5	NaN	CDKN1B, SKP1, MAPK1, RPS6KA1, SMAD4	5	0	……
Complement System	0.0144544	66.7	0.816	C1QC, C4A/C4B, C3, C1QB, C4BPA, SERPING1	6	0	……	Complement System	0.00107152	77.8	0	C1QC, C4A/C4B, CFB, C3, C4BPA, C9, SERPING1	7	0	……	Primary Immunodeficiency Signaling	0.00363078	100	NaN	IGHG2, IGHM, IGHG1, IGHA1	4	0	……	Primary Immunodeficiency Signaling	0.000524807	80	NaN	IGLL1/IGLL5, IGHM, IGHG1, IGHA1	4	0	……	CTLA4 Signaling in Cytotoxic T Lymphocytes	0.00223872	33.3	NaN	AP1G1, CLTA, PPP2R4, CLTC, PPP2R1A, AP2A1, AP1S2, AP1M1	0	8	……	Coagulation System	0.00977237	55.6	0.447	A2M, FGB, SERPINA1, FGA, FGG	5	0	……
Coagulation System	0.0144544	66.7	0.816	A2M, FGB, SERPINA1, FGA, F3, FGG	6	0	……	Coagulation System	0.00107152	77.8	0.378	A2M, FGB, SERPINA1, FGA, F13A1, SERPINC1, FGG	7	0	……	Phagosome formation	0.00467735	55.6	NaN	RHOG, PRKCE, PLCD1, IGHG2, PRKCB, PDIA3, IGHG1, MARCKS, PIK3C3, PRKCG	5	5	……	Complement System	0.0416869	37.5	NaN	CFB, C3, SERPING1	3	0	……	Complement System	0.00331131	57.1	0.000	C4A/C4B, CFB, C3, SERPING1	4	0	……	Primary Immunodeficiency Signaling	0.0371535	60	NaN	IGLL1/IGLL5, IGHG1, IGHA1	3	0	……
Primary Immunodeficiency Signaling	0.0177828	71.4	NaN	IGLL1/IGLL5, IGHM, IGHG1, IGHG3, IGHA1	5	0	……	Primary Immunodeficiency Signaling	0.00389045	83.3	NaN	IGLL1/IGLL5, IGHM, IGHG1, PTPRC, IGHA1	5	0	……	CTLA4 Signaling in Cytotoxic T Lymphocytes	0.00616595	50	NaN	AP1G1, AKT3, CLTA, PPP2R4, CLTC, PPP2R1A, AP2A1, PPP2R2C, AP2S1, AP2M1, PPP2R2A, PIK3C3	0	12	……	APOPTOSIS/CELL SURVIVAL SIGNALLING							……	Autoimmune Thyroid Disease Signaling	0.030903	66.7	NaN	IGHG1, IGHG3	2	0	……	APOPTOSIS/CELL SURVIVAL SIGNALLING							……
Dendritic Cell Maturation	0.0489779	42.9	0.000	PLCB1, PLCD1, MAP2K4, MAPK10, MAPK1, PDIA3, IGHG1, IGHG3, ICAM1, PLCL1, FSCN1, HLA-DRA	6	6	……	B Cell Development	0.0141254	100	NaN	IGHM, PTPRC, HLA-DRA	3	0	……	Coagulation System	0.0120226	71.4	0.447	A2M, FGB, SERPINA1, FGA, FGG	5	0	……	Cell Cycle: G2/M DNA Damage Checkpoint Regulation	0.00501187	41.7	NaN	YWHAQ, YWHAG, PTPMT1, YWHAZ, YWHAH	0	5	……	APOPTOSIS/CELL SURVIVAL SIGNALLING							……	Granzyme A Signaling	0.0389045	41.7	NaN	HIST1H1C, SET, HIST1H1E, H1F0, H1FX	5	0	……
APOPTOSIS/CELL SURVIVAL SIGNALLING							……	Granulocyte Adhesion and Diapedesis	0.0229087	47.4	NaN	HSPB1, ITGB1, CD99, EZR, ITGA6, MSN, SDC4, ICAM1, RDX	9	0	……	IL-12 Signaling and Production in Macrophages	0.0134896	46.2	NaN	PRKCE, S100A8, AKT3, MAP2K4, ORM1, CLU, ORM2, SERPINA1, PRKCB, MAP2K1, PIK3C3, PRKCG	5	7	……	Wnt/β-catenin Signaling	0.0169824	24.2	-1.000	APPL1, DKK3, APPL2, PPP2R4, PPP2R1A, PIN1, CSNK2A1, GJA1	2	6	……	Cell Cycle: G2/M DNA Damage Checkpoint Regulation	0.00112202	55.6	NaN	YWHAQ, YWHAG, YWHAZ, YWHAH, YWHAB	0	5	……	METABOLISM							……
PI3K/AKT Signaling	0.000954993	48.9	0.626	YWHAQ, YWHAG, HSP90B1, PPP2R4, MRAS, GSK3A, PPP2R2C, MAP2K1, YWHAE, YWHAH, PPP2R2A, OCRL, CDKN1B, ITGB1, MAPK1, PPP2R1A, HSP90AB1, TSC1, YWHAZ, HSP90AA1, YWHAB, SYNJ1, PPP2CA	4	19	……	Autoimmune Thyroid Disease Signaling	0.0457088	75	NaN	HLA-A, IGHG1, HLA-DRA	3	0	……	Glucocorticoid Receptor Signaling	0.0169824	41	NaN	AKT3, HSP90B1, MAP2K1, YWHAH, FGG, ANXA1, A2M, AGT, HMGB1, MAP2K4, UBE2I, PTGES3, HSP90AB1, HSP90AA1, RAC1, PIK3C3	7	9	……	PCP pathway	0.020893	36.4	NaN	HSPB1, MAP2K4, SDC4, RAC1	3	1	……	HIPPO signaling	0.00158489	32.1	2.646	YWHAQ, YWHAG, PPP2R4, PPP1CA, PPP2R1A, PPP1CB, YWHAZ, YWHAH, YWHAB	0	9	……	LXR/RXR Activation	0.0018197	39.4	3.606	ITIH4, C3, ORM2, FGA, AGT, SAA1, C4A/C4B, ORM1, CLU, SERPINA1, APOE, HPX, A1BG	13	0	……
HIPPO signaling	0.0047863	48.6	3.464	YWHAQ, DLG1, YWHAG, PPP2R4, PPP2R2C, DLG3, YWHAE, YWHAH, PPP2R2A, CD44, DLG4, SKP1, PPP2R1A, YWHAZ, YWHAB, DLG2, PPP2CA	2	15	……	Lipid Antigen Presentation by CD1	0.0467735	50	NaN	CALR, AP2A1, PDIA3, PSAP, AP2M1, AP1B1	1	5	……	Granulocyte Adhesion and Diapedesis	0.0223872	53.8	NaN	GNAI1, HSPB1, EZR, MSN, SDC4, MMP23B, RDX	6	1	……	p38 MAPK Signaling	0.0281838	42.9	NaN	HSPB1, MAP2K4, MAPT	2	1	……	PI3K/AKT Signaling	0.00549541	27.3	-0.333	YWHAQ, OCRL, YWHAG, PPP2R4, PPP2R1A, YWHAZ, YWHAH, SYNJ1, YWHAB	0	9	……	Glutamate Degradation III (via 4-aminobutyrate)	0.00354813	80	NaN	GAD1, GAD2, ABAT, SUCLG2	1	3	……
Mitotic Roles of Polo-Like Kinase	0.0123027	56.2	NaN	HSP90B1, PPP2R4, CAPN1, PPP2R1A, PPP2R2C, HSP90AB1, HSP90AA1, PPP2R2A, PPP2CA	1	8	……	Virus Entry via Endocytic Pathways	0.0467735	47.1	NaN	ITSN1, FLNA, CLTC, MRAS, ITGA6, AP1B1, FYN, HLA-A, CLTA, ITGB1, AP2A1, FLNC, CLTB, AP2M1, RRAS, CXADR	8	8	……	Dendritic Cell Maturation	0.0245471	50	0.000	PLCD1, AKT3, MAP2K4, IGHG2, PDIA3, IGHG1, COL18A1, PIK3C3	4	4	……	ERK/MAPK Signaling	0.0446684	17.6	0.707	HSPB1, YWHAQ, YWHAG, CRKL, RAPGEF4, PPP2R4, RAC3, PPP2R1A, TLN2, YWHAZ, YWHAH, RAC1	3	9	……	ERK/MAPK Signaling	0.0416869	19.2	2.236	HSPB1, YWHAQ, YWHAG, PPP2R4, PPP1CA, PPP2R1A, PPP1CB, YWHAZ, YWHAH, YWHAB	1	9	……	NADH Repair	0.00489779	100	NaN	APOA1BP, CARKD, GAPDH	3	0	……
PCP pathway	0.0213796	58.3	-1.342	HSPB1, MAP2K4, MAPK10, SDC4, DAAM1, ROCK2, PFN2	3	4	……	APOPTOSIS/CELL SURVIVAL SIGNALLING							……	Complement System	0.025704	62.5	0.447	C1QC, C4A/C4B, CFB, C3, SERPING1	5	0	……	HIPPO signaling	0.0489779	21.2	2.449	YWHAQ, DLG4, YWHAG, PPP2R4, PPP2R1A, YWHAZ, YWHAH	0	7	……	METABOLISM							……	Pentose Phosphate Pathway (Non-oxidative Branch)	0.0288403	100	NaN	TKT, TALDO1	2	0	……
Cell Cycle: G2/M DNA Damage Checkpoint Regulation	0.0213796	58.3	-2.000	YWHAQ, YWHAG, SKP1, YWHAE, YWHAZ, YWHAH, YWHAB	1	6	……	PI3K/AKT Signaling	6.45654e-05	49.1	0.784	GSK3B, PPP2R5E, YWHAQ, AKT3, MRAS, PPP2R4, GSK3A, MAP2K1, ILK, YWHAE, YWHAH, OCRL, PPP2R5A, ITGB1, PPP2R1A, HSP90AA1, YWHAB, SYNJ1, PPP2CA, YWHAG, HSP90B1, PPP2R2C, PPP2R2A, HSP90AB1, YWHAZ, RRAS	4	22	……	Lipid Antigen Presentation by CD1	0.0316228	54.5	NaN	CALR, AP2A1, PDIA3, PSAP, AP2S1, AP2M1	1	5	……	METABOLISM							……	LXR/RXR Activation	8.31764e-05	45	2.828	ITIH4, C4A/C4B, C3, ORM1, ORM2, FASN, SERPINA1, FGA, HPX	8	1	……	Purine Ribonucleosides Degradation to Ribose-1-phosphate	0.0288403	100	NaN	PGM2, PNP	2	0	……
14-3-3-mediated Signaling	0.0416869	37.9	-1.606	PRKCE, PLCB1, PLCD1, YWHAQ, YWHAG, MRAS, MAPK10, GSK3A, MAP2K1, YWHAE, YWHAH, GFAP, VIM, MAP2K4, CDKN1B, MAPK1, PDIA3, TSC1, YWHAZ, YWHAB, PLCL1, PDCD6IP	6	16	……	Mitotic Roles of Polo-Like Kinase	0.000120226	65	NaN	PPP2R5E, HSP90B1, PPP2R4, CAPN1, SMC1A, PPP2R2C, PPP2R2A, STAG2, PPP2R5A, PPP2R1A, HSP90AB1, HSP90AA1, PPP2CA	3	10	……	APOPTOSIS/CELL SURVIVAL SIGNALLING							……	LXR/RXR Activation	1.34896e-05	41.4	2.714	GC, AGT, ITIH4, C3, ORM1, CD14, CLU, FASN, SERPINA1, FGA, HPX, HPR	11	1	……	Citrulline Biosynthesis	0.0112202	100	NaN	OAT, GLS	0	2	……	Guanine and Guanosine Salvage I	0.0288403	100	NaN	PNP, HPRT1	2	0	……
Granzyme A Signaling	0.047863	54.5	NaN	HIST1H1C, HIST1H1D, HMGB2, SET, HIST1H1B, H1F0	6	0	……	Granzyme A Signaling	0.000288403	75	NaN	HIST1H1C, HIST1H1D, HMGB2, SET, HIST1H1E, HIST1H1B, APEX1, H1F0, H1FX	9	0	……	14-3-3-mediated Signaling	5.37032e-06	55.3	-2.500	YWHAQ, AKT3, TUBA8, GSK3A, MAP2K1, YWHAE, EDC3, YWHAH, TUBB2A, PRKCB, YWHAB, PIK3C3, PRKCE, PLCD1, YWHAG, TUBB, TUBB4B, GFAP, TUBB4A, MAP2K4, TUBA1B, PDIA3, TUBA4A, YWHAZ, PDCD6IP, PRKCG	3	23	……	TCA Cycle II (Eukaryotic)	0.025704	29.4	NaN	OGDH, OGDHL, IDH3G, SUCLA2, SUCLG1	0	5	……	TCA Cycle II (Eukaryotic)	0.0269153	29.4	NaN	IDH3A, OGDH, IDH3G, SUCLA2, SUCLG1	0	5	……	Acetyl-CoA Biosynthesis I (Pyruvate Dehydrogenase Complex)	0.0371535	60	NaN	DLAT, DBT, PDHA1	0	3	……
METABOLISM							……	HIPPO signaling	0.000295121	51.4	3.742	PPP2R5E, YWHAQ, YWHAG, PPP2R4, PPP1CA, PPP2R2C, DLG3, YWHAE, YWHAH, PPP2R2A, CD44, DLG4, PPP2R5A, SKP1, PPP2R1A, YWHAZ, YWHAB, DLG2, PPP2CA	2	17	……	p70S6K Signaling	0.000416869	50	-0.535	GNAI1, PRKCE, PLCD1, YWHAQ, AKT3, YWHAG, PPP2R4, PPP2R2C, MAP2K1, YWHAE, YWHAH, PPP2R2A, AGT, PPP2R1A, PRKCB, PDIA3, YWHAZ, YWHAB, PIK3C3, PRKCG	2	18	……	Glycogen Biosynthesis II (from UDP-D-Glucose)	0.0301995	66.7	NaN	GYG1, UGP2	2	0	……	D-myo-inositol (1,3,4)-trisphosphate Biosynthesis	0.030903	66.7	NaN	OCRL, SYNJ1	0	2	……	NEURONAL SURVIVAL							……
LXR/RXR Activation	0.00144544	55.6	3.464	GC, ITIH4, C3, ORM2, FASN, PCYOX1, FGA, HADH, AGT, C4A/C4B, ORM1, CLU, SERPINA1, HPX, ACACA	13	2	……	Wnt/β-catenin Signaling	0.000588844	51.5	-0.333	PPP2R5E, GSK3B, AKT3, DKK3, CSNK2B, PPP2R4, GSK3A, PPP2R2C, ILK, PPP2R2A, CD44, PPP2R5A, PPP2R1A, PIN1, CSNK2A1, GJA1, PPP2CA	4	13	……	PI3K/AKT Signaling	0.000524807	51.4	-0.943	YWHAQ, AKT3, YWHAG, HSP90B1, PPP2R4, GSK3A, PPP2R2C, MAP2K1, YWHAE, YWHAH, PPP2R2A, OCRL, PPP2R1A, HSP90AB1, YWHAZ, HSP90AA1, YWHAB, SYNJ1	0	18	……	VDR/RXR Activation	0.0389045	30.8	NaN	CD14, CDKN1B, SPP1, CSNK2A1	3	1	……								……	Semaphorin Signaling in Neurons	0.0275423	32.3	NaN	RHOB, ARHGEF12, DPYSL3, SEMA7A, MAPK1, RHOT1, CDK5, ROCK2, DPYSL5, RAC1	6	4	……
Glycogen Degradation II	0.0371535	62.5	NaN	PGM2, PGM1, PYGB, TYMP, MTAP	5	0	……	Cell Cycle: G2/M DNA Damage Checkpoint Regulation	0.000912011	72.7	-2.236	YWHAQ, YWHAG, SKP1, YWHAE, YWHAZ, YWHAH, YWHAB, TOP2B	2	6	……	Telomerase Signaling	0.00239883	54.5	-0.632	AKT3, HSP90B1, PPP2R4, PTGES3, PPP2R1A, PPP2R2C, HSP90AB1, MAP2K1, HSP90AA1, PPP2R2A, TPP1, PIK3C3	1	11	……	NEUROTRANSMITTERS							……								……	CNTF Signaling	0.0301995	34.8	1.414	RPS6KA5, STAT3, PIK3CA, MAPK1, GRB2, RPS6KA1, JAK1, CNTFR	8	0	……
Superpathway of D-myo-inositol (1,4,5)-trisphosphate Metabolism	0.0371535	62.5	NaN	OCRL, INPP1, IMPA1, SYNJ1, PMPCA	1	4	……	Telomerase Signaling	0.00416869	45.7	1.291	PPP2R5E, EGFR, AKT3, HSP90B1, PPP2R4, MRAS, PPP2R2C, MAP2K1, PPP2R2A, PPP2R5A, PPP2R1A, HSP90AB1, HSP90AA1, RRAS, TPP1, PPP2CA	4	12	……	HIPPO signaling	0.00467735	48.3	3.317	PPP1CC, YWHAQ, YWHAG, PPP2R4, CUL1, PPP2R2C, YWHAE, YWHAH, PPP2R2A, CD44, DLG4, PPP2R1A, YWHAZ, YWHAB	2	12	……	Serotonin Receptor Signaling	0.00954993	44.4	NaN	SPR, MAOB, QDPR, PCBD1	4	0	……								……	OXIDATIVE STRESS							……
NEUROTRANSMITTERS							……	p70S6K Signaling	0.00776247	39	2.668	PPP2R5E, PLCD1, YWHAQ, EGFR, AKT3, YWHAG, PPP2R4, MRAS, PPP2R2C, MAP2K1, YWHAE, YWHAH, PPP2R2A, PLCD3, AGT, PPP2R5A, PPP2R1A, PLCB3, PDIA3, YWHAZ, YWHAB, RRAS, PPP2CA	7	16	……	ERK/MAPK Signaling	0.00616595	40.7	-0.243	PRKCE, PPP1CC, YWHAQ, YWHAG, PRKAR2B, PAK1, PPP2R4, PPP2R2C, TLN2, MAP2K1, YWHAH, PPP2R2A, HSPB1, RAP1B, PPP2R1A, PRKCB, PRKAR1B, YWHAZ, YWHAB, RAC1, PIK3C3, PRKCG	3	19	……	MISCELLANEOUS							……								……	Glutathione Redox Reactions II	0.0169824	75	NaN	GLRX, GSR, PDIA3	2	1	……
Noradrenaline and Adrenaline Degradation	0.0162181	57.1	NaN	ALDH9A1, HSD17B10, RDH14, ADH5, ALDH2, AKR1A1, MAOB, MAOA	5	3	……	IGF-1 Signaling	0.025704	39.5	-1	YWHAQ, AKT3, YWHAG, CSNK2B, MRAS, MAP2K1, PRKACB, YWHAE, YWHAH, RASA1, PRKACA, YWHAZ, CSNK2A1, RRAS, YWHAB	2	13	……	Cell Cycle: G2/M DNA Damage Checkpoint Regulation	0.0128825	58.3	-2.000	YWHAQ, YWHAG, CUL1, YWHAE, YWHAZ, YWHAH, YWHAB	1	6	……	tRNA Charging	0.00323594	29	NaN	YARS, AARS, YARS2, FARSB, VARS, SARS2, IARS2, HARS2, FARSA	0	9	……								……	Ascorbate Recycling (Cytosolic)	0.0288403	100	NaN	GSTO1, GLRX	2	0	……
MISCELLANEOUS							……	PTEN Signaling	0.0269153	34.4	NaN	GSK3B, EGFR, AKT3, CSNK2B, MRAS, GSK3A, MAP2K1, ILK, YWHAH, OCRL, ITGB1, CSNK2A1, RRAS, SYNJ1	5	9	……	Gap Junction Signaling	0.0141254	39.2	NaN	GNAI1, PRKCE, PLCD1, ITPR2, AKT3, TUBB, PRKAR2B, TUBA8, DBN1, MAP2K1, TUBB4B, TUBB2A, TUBB4A, TUBA1B, PRKCB, PDIA3, TUBA4A, PRKAR1B, PIK3C3, PRKCG	2	18	……								……								……	MISCELLANEOUS							……
Protein Ubiquitination Pathway	0.00316228	39.4	NaN	UBA1, DNAJA1, HSPA13, PSMA3, HSPA4L, USP7, PSMD11, UBE2D2, CUL2, PSMB1, PSMD4, PSMA7, PSMD9, UCHL5, SKP1, TCEB1, PSMA2, STUB1, PSMB3, HSP90AA1, PSMD5, HSPB6, TCEB2, DNAJC6, USP14, UCHL1, PSMC3, HSP90B1, HSPB8, PSMA6, PSME1, USO1, HSPB1, USP9X, PSMB4, UBE2I, HSPA5, UCHL3, PSMD13, DNAJB4, HSP90AB1	12	29	……	14-3-3-mediated Signaling	0.0338844	36.2	NaN	GSK3B, PLCD1, YWHAQ, AKT3, YWHAG, MRAS, GSK3A, MAP2K1, YWHAE, YWHAH, GFAP, PLCD3, TUBB2A, VIM, PLCB3, PDIA3, YWHAZ, YWHAB, RRAS, PDCD6IP	7	13	……	IGF-1 Signaling	0.0186209	44.4	-2.449	YWHAQ, AKT3, YWHAG, PRKAR2B, CSNK2B, PRKAR1B, MAP2K1, YWHAE, YWHAZ, YWHAH, YWHAB, PIK3C3	0	12	……								……								……	Pancreatic Adenocarcinoma Signaling	0.00758578	36.7	0.707	STAT3, PIK3CA, NAPEPLD, CDKN1B, PLD3, MAPK1, GRB2, SIN3A, JAK1, SMAD4, RAC1	8	3	……
Atherosclerosis Signaling	0.0446684	47.4	NaN	PRDX6, GLG1, ORM1, CLU, ORM2, SERPINA1, PCYOX1, F3, ICAM1	9	0	……	ERK/MAPK Signaling	0.0446684	33.3	1.606	PPP2R5E, YWHAQ, PPP2R4, MRAS, TLN2, MAP2K1, PRKACB, YWHAH, PAK3, FYN, PPP2R5A, ITGB1, PPP2R1A, YWHAB, PPP2CA, YWHAG, PAK1, PPP1CA, PPP2R2C, PPP2R2A, HSPB1, LAMTOR3, PRKACA, YWHAZ, RRAS	6	19	……	Mitotic Roles of Polo-Like Kinase	0.0223872	53.8	NaN	HSP90B1, PPP2R4, PPP2R1A, PPP2R2C, HSP90AB1, HSP90AA1, PPP2R2A	0	7	……								……								……	Heparan Sulfate Biosynthesis (Late Stages)	0.0169824	75	NaN	PRDX6, SULT4A1, SULT1A2	2	1	……
							……	METABOLISM							……	Fc Epsilon RI Signaling	0.0263027	45.5	-1.265	PRKCE, AKT3, OCRL, MAP2K4, PRKCB, MAP2K1, SYNJ1, RAC1, PIK3C3, PRKCG	1	9	……								……								……	tRNA Charging	0.0275423	32.3	NaN	AARS, PARS2, LARS, YARS2, RARS, VARS, SARS2, IARS, IARS2, EARS2	0	10	……
							……	LXR/RXR Activation	5.49541e-07	64.7	2.982	GC, ITIH4, S100A8, C3, CD14, ORM2, FASN, PCYOX1, FGA, HADH, LBP, AGT, SAA1, C4A/C4B, ORM1, CLU, SERPINA1, C9, HPX, ACACA, A1BG, TTR	20	2	……	METABOLISM							……								……								……	Cardiomyocyte Differentiation via BMP Receptors	0.0288403	100	NaN	ATF2, SMAD4	2	0	……
							……	Acetyl-CoA Biosynthesis I (Pyruvate Dehydrogenase Complex)	0.0138038	80	NaN	PDHB, DLAT, DBT, PDHA1	0	4	……	Xenobiotic Metabolism Signaling	0.00239883	41.3	NaN	FTL, PPP2R4, NQO2, MAP2K1, ALDH9A1, GSTO1, SULT4A1, CAT, PPP2R1A, PRKCB, GSTP1, HSP90AA1, PIK3C3, PRKCE, HSP90B1, ALDH7A1, PPP2R2C, PPP2R2A, ESD, CAMK2A, MAP2K4, CAMK1, PTGES3, HSP90AB1, MAOB, PRKCG	9	17	……								……								……	Regulation of Cellular Mechanics by Calpain Protease	0.0301995	34.8	0.447	CAPN5, VCL, CDKN1B, EZR, MAPK1, GRB2, CAST, TLN2	6	2	……
							……	NADH Repair	0.0141254	100	NaN	APOA1BP, CARKD, GAPDH	3	0	……	Glycolysis I	0.00363078	60	NaN	PFKP, PGAM1, PGK1, PKM, GAPDH, PGAM2, ENO1, GPI, PFKL	5	4	……								……								……								……
							……	D-myo-inositol-5-phosphate Metabolism	0.025704	80	NaN	PPP2R5E, PLCD1, PPM1F, PPP2R4, PPP1CA, SET, MTMR2, EPHX2, PLCD3, NUDT2, PPP2R5A, UBLCP1, PLCB3, THTPA, NT5C, PTPRC, RASA1, PPFIA3, NUDT5, PPP1R1B, SYNJ1	10	11	……	LXR/RXR Activation	0.00436516	50	2.887	GC, ITIH4, S100A8, C3, ORM2, FASN, FGA, AGT, C4A/C4B, ORM1, CLU, SERPINA1, HPX	12	1	……								……								……								……
							……	TCA Cycle II (Eukaryotic)	0.0331131	62.5	NaN	IDH3A, IDH3B, OGDH, OGDHL, IDH3G, ACO1, SUCLA2, SUCLG1	1	7	……	Superpathway of Inositol Phosphate Compounds	0.00891251	41.3	NaN	PLCD1, PPP1CC, PPP2R4, SET, MTMR2, PIP4K2A, NUDT2, PPFIA1, OCRL, PIP4K2B, UBLCP1, SACM1L, PTPRF, THTPA, NT5C, NUDT5, SYNJ1, INPP5A, PIK3C3	8	11	……								……								……								……
							……	NEUROTRANSMITTERS							……	D-myo-inositol-5-phosphate Metabolism	0.0229087	40.5	NaN	PLCD1, PPP1CC, PPP2R4, SET, MTMR2, PIP4K2A, NUDT2, PPFIA1, UBLCP1, SACM1L, PTPRF, THTPA, NT5C, NUDT5, SYNJ1	7	8	……								……								……								……
							……	Noradrenaline and Adrenaline Degradation	0.0316228	47.4	NaN	ALDH9A1, HSD17B10, ALDH1A1, ALDH7A1, ADH5, ALDH2, MAOB	6	1	……	UDP-N-acetyl-D-galactosamine Biosynthesis II	0.0489779	75	NaN	PGM3, GNPDA1, GPI	2	1	……								……								……								……
							……	Dopamine Receptor Signaling	0.0436516	35.3	NaN	PPP2R5E, PPP2R4, PPP1CA, SPR, PPP2R2C, PRKACB, PPP2R2A, PPP2R5A, PPP2R1A, PRKACA, PPP1R1B, MAOB, PPP2CA, PCBD1	4	10	……	oxidative stress							……								……								……								……
							……	MISCELLANEOUS							……	Production of Nitric Oxide and Reactive Oxygen Species in Macrophages	0.000977237	46.7	0.894	PRKCE, PPP1CC, S100A8, AKT3, PPP2R4, ORM2, PPP2R2C, MAP2K1, PPP2R2A, RHOG, MAP2K4, ORM1, CLU, CAT, RAP1B, PPP2R1A, SERPINA1, PRKCB, RAC1, PIK3C3, PRKCG	9	12	……								……								……								……
							……	Clathrin-mediated Endocytosis Signaling	0.0158489	34.4	NaN	SH3GL3, FGF1, HGS, AP1B1, ARRB1, DNM1L, ITGB1, RAB11B, SYNJ1, SH3GL1, SH3GL2, S100A8, SH3GLB2, CSNK2B, CLTC, ORM2, AAK1, PCYOX1, FGF2, EPN1, USP9X, CLTA, SH3GLB1, ORM1, CLU, SERPINA1, AP2A1, CLTB, AP2M1, STAM, CSNK2A1, DNM3	11	21	……	eNOS Signaling	0.042658	39.4	-2.646	PRKCE, ITPR2, AKT3, PRKAR2B, HSP90B1, AQP1, PRKCB, PRKAR1B, HSP90AB1, HSP90AA1, AQP4, PIK3C3, PRKCG	3	10	……								……								……								……
							……	Regulation of Cellular Mechanics by Calpain Protease	0.0229087	44	2.121	EGFR, CAPN5, ITGB1, CAPN1, MRAS, EZR, ACTN2, CAST, TLN2, RRAS, CAPN2	9	2	……	Glutathione Redox Reactions II	0.0489779	75	NaN	GLRX, GSR, PDIA3	2	1	……								……								……								……
							……	Histamine Degradation	0.0234423	62.5	NaN	HNMT, ALDH9A1, ALDH1A1, ALDH7A1, ALDH2	5	0	……								……								……								……								……
							……	Phospholipases	0.0288403	44	2.121	PRDX6, PLCD1, NAPEPLD, PLCB3, PDIA3, PLCD3	5	1	……	Aldosterone Signaling in Epithelial Cells	0.0251189	38.3	-0.905	PRKCE, DNAJC6, PLCD1, ITPR2, HSPA12A, HSP90B1, HSPA4L, MAP2K1, PIP4K2A, HSPB1, PIP4K2B, PRKCB, PDIA3, HSP90AB1, HSP90AA1, PIK3C3, AHCY, PRKCG	5	13	……								……								……								……
							……								……								……								……								……								……
							……								……								……								……								……								……
							……								……								……								……								……								……
							……								……								……								……								……								……
							……								……								……								……								……
